# Eliminating Aggressive Cancers via PROTAC-like Inducers of Ferroptosis

**DOI:** 10.1101/2024.12.28.630572

**Authors:** Avital Oknin-Vaisman, Deepanjan Panda, Rostislav Novak, Eliya Bitman-Lotan, Nikolett Pahor, Yamen Abu Ahmed, Guy Kamnesky, Markus E. Diefenbacher, Ashraf Brik, Amir Orian

## Abstract

Aggressive and therapy-resistant cancers present a significant challenge to treatment and are associated with poor patients’ survival. Identifying molecular pathways and compounds that target these pathways is critical for improving patient outcomes. RNF4, an E3-ubiquitin ligase, is pivotal in oncoprotein stabilization and DNA repair, enhancing cancer cell survival driving tumorigenesis. Elevated RNF4 levels are associated with poor prognosis in cancer patients. Here, we describe the development of R4VPs, proteolysis-targeted chimeras-like (PROTACs-like). R4VPs promote RNF4 degradation and reduce the levels of its stabilized oncoproteins. Notably, R4VPs induce ferroptotic cell death selectively in cancer cells, sparing non-tumorigenic and primary cells. Surprisingly, R4VPs-induced ferroptosis is independent of RNF4 but preferentially targets tumor-driving mutations, particularly those in the EGFR pathway, while not affecting PI3K-transformed cells. R4VPs effectively induce cell death in therapy-resistant melanoma and sarcomas including patient-derived sarcoma tumor cells. Our findings highlight the potential of ferroptosis inducers such as R4VPs as a therapeutic strategy for therapy resistance, aggressive, and hard-to-treat cancers.

**Teaser:** R4VPs induce ferroptotic death of melanoma and sarcoma cells including patient-derived tumor cells sparing non-transomed cells.
