## Supplementary material for "Eliminating Aggressive Cancers via PROTAC-like Inducers of Ferroptosis": Table S1 -R4VPs regulated genes

### Sheet: table of contents
DE Genes - differentially Expressed genes (DEGs) specific to R4VPL3-1 treatment
ClueGO Up Biological - 191 genes showed enhanced expression unique to R4VPL3-1
ClueGO Down Biological - 125 showed reduced expression unique to R4VPL3-1
ClueGO UP KEGG - 191 genes showed enhanced expression unique to R4VPL3-1

### Sheet: DE Genes
Significantly DE treatment L3linker 1 10um vs VHL 10um
UP		DOWN
Gene ID	gene name	Gene ID	gene name
ENSG00000013441	CLK1	ENSG00000011007	ELOA
ENSG00000023909	GCLM	ENSG00000054598	FOXC1
ENSG00000051108	HERPUD1	ENSG00000062282	DGAT2
ENSG00000052802	MSMO1	ENSG00000064703	DDX20
ENSG00000059145	UNKL	ENSG00000069399	BCL3
ENSG00000059728	MXD1	ENSG00000071575	TRIB2
ENSG00000059804	SLC2A3	ENSG00000082497	SERTAD4
ENSG00000067064	IDI1	ENSG00000087510	TFAP2C
ENSG00000067082	KLF6	ENSG00000095739	BAMBI
ENSG00000068028	RASSF1	ENSG00000100146	SOX10
ENSG00000070495	JMJD6	ENSG00000100906	NFKBIA
ENSG00000080824	HSP90AA1	ENSG00000101138	CSTF1
ENSG00000086061	DNAJA1	ENSG00000101384	JAG1
ENSG00000086102	NFX1	ENSG00000101665	SMAD7
ENSG00000087074	PPP1R15A	ENSG00000105939	ZC3HAV1
ENSG00000087086	FTL	ENSG00000105997	HOXA3
ENSG00000096384	HSP90AB1	ENSG00000106089	STX1A
ENSG00000099194	SCD	ENSG00000106511	MEOX2
ENSG00000100219	XBP1	ENSG00000111145	ELK3
ENSG00000100263	RHBDD3	ENSG00000111252	SH2B3
ENSG00000100292	HMOX1	ENSG00000111261	MANSC1
ENSG00000100664	EIF5	ENSG00000112029	FBXO5
ENSG00000101181	MTG2	ENSG00000114315	HES1
ENSG00000101246	ARFRP1	ENSG00000115844	DLX2
ENSG00000104221	BRF2	ENSG00000116903	EXOC8
ENSG00000104419	NDRG1	ENSG00000117036	ETV3
ENSG00000105321	CCDC9	ENSG00000118515	SGK1
ENSG00000109971	HSPA8	ENSG00000118523	CCN2
ENSG00000110172	CHORDC1	ENSG00000119138	KLF9
ENSG00000111674	ENO2	ENSG00000119669	IRF2BPL
ENSG00000112110	MRPL18	ENSG00000120875	DUSP4
ENSG00000112308	C6orf62	ENSG00000121060	TRIM25
ENSG00000112715	VEGFA	ENSG00000123485	HJURP
ENSG00000112972	HMGCS1	ENSG00000123505	AMD1
ENSG00000113369	ARRDC3	ENSG00000124145	SDC4
ENSG00000115548	KDM3A	ENSG00000124216	SNAI1
ENSG00000116161	CACYBP	ENSG00000124225	PMEPA1
ENSG00000116329	OPRD1	ENSG00000124688	MAD2L1BP
ENSG00000116717	GADD45A	ENSG00000124766	SOX4
ENSG00000116741	RGS2	ENSG00000125848	FLRT3
ENSG00000116761	CTH	ENSG00000126391	FRMD8
ENSG00000117000	RLF	ENSG00000126562	WNK4
ENSG00000118496	FBXO30	ENSG00000127334	DYRK2
ENSG00000120129	DUSP1	ENSG00000128342	LIF
ENSG00000120616	EPC1	ENSG00000132467	UTP3
ENSG00000120694	HSPH1	ENSG00000135048	CEMIP2
ENSG00000120885	CLU	ENSG00000135763	URB2
ENSG00000123384	LRP1	ENSG00000135900	MRPL44
ENSG00000123975	CKS2	ENSG00000136158	SPRY2
ENSG00000124635	H2BC11	ENSG00000136603	SKIL
ENSG00000125657	TNFSF9	ENSG00000137124	ALDH1B1
ENSG00000127528	KLF2	ENSG00000137331	IER3
ENSG00000128016	ZFP36	ENSG00000137574	TGS1
ENSG00000128272	ATF4	ENSG00000138623	SEMA7A
ENSG00000128590	DNAJB9	ENSG00000139289	PHLDA1
ENSG00000128965	CHAC1	ENSG00000139318	DUSP6
ENSG00000130066	SAT1	ENSG00000141232	TOB1
ENSG00000130164	LDLR	ENSG00000141570	CBX8
ENSG00000130522	JUND	ENSG00000142871	CCN1
ENSG00000130766	SESN2	ENSG00000144355	DLX1
ENSG00000130803	ZNF317	ENSG00000145632	PLK2
ENSG00000132002	DNAJB1	ENSG00000145860	RNF145
ENSG00000132196	HSD17B7	ENSG00000146676	PURB
ENSG00000132823	OSER1	ENSG00000146757	ZNF92
ENSG00000134294	SLC38A2	ENSG00000146950	SHROOM2
ENSG00000134324	LPIN1	ENSG00000148411	NACC2
ENSG00000134333	LDHA	ENSG00000152518	ZFP36L2
ENSG00000137960	GIPC2	ENSG00000153395	LPCAT1
ENSG00000138764	CCNG2	ENSG00000155034	FBXL18
ENSG00000139620	KANSL2	ENSG00000155090	KLF10
ENSG00000140961	OSGIN1	ENSG00000156030	MIDEAS
ENSG00000141682	PMAIP1	ENSG00000157240	FZD1
ENSG00000142168	SOD1	ENSG00000157557	ETS2
ENSG00000142528	ZNF473	ENSG00000158246	TENT5B
ENSG00000143333	RGS16	ENSG00000158470	B4GALT5
ENSG00000143878	RHOB	ENSG00000158615	PPP1R15B
ENSG00000144381	HSPD1	ENSG00000162063	CCNF
ENSG00000145919	BOD1	ENSG00000162702	ZNF281
ENSG00000146278	PNRC1	ENSG00000163171	CDC42EP3
ENSG00000147789	ZNF7	ENSG00000163659	TIPARP
ENSG00000148339	SLC25A25	ENSG00000163739	CXCL1
ENSG00000148926	ADM	ENSG00000164086	DUSP7
ENSG00000150991	UBC	ENSG00000164951	PDP1
ENSG00000151929	BAG3	ENSG00000165572	KBTBD6
ENSG00000152256	PDK1	ENSG00000166025	AMOTL1
ENSG00000153234	NR4A2	ENSG00000166189	HPS6
ENSG00000153879	CEBPG	ENSG00000167173	C15orf39
ENSG00000156976	EIF4A2	ENSG00000167394	ZNF668
ENSG00000158050	DUSP2	ENSG00000167470	MIDN
ENSG00000159388	BTG2	ENSG00000168453	HR
ENSG00000159399	HK2	ENSG00000168672	LRATD2
ENSG00000159873	CCDC117	ENSG00000168758	SEMA4C
ENSG00000160570	DEDD2	ENSG00000169252	ADRB2
ENSG00000160908	ZNF394	ENSG00000171617	ENC1
ENSG00000161011	SQSTM1	ENSG00000172409	CLP1
ENSG00000162772	ATF3	ENSG00000172819	RARG
ENSG00000162783	IER5	ENSG00000173334	TRIB1
ENSG00000163472	TMEM79	ENSG00000174173	TRMT10C
ENSG00000163516	ANKZF1	ENSG00000174804	FZD4
ENSG00000164211	STARD4	ENSG00000174840	PDE12
ENSG00000164284	GRPEL2	ENSG00000176692	FOXC2
ENSG00000165030	NFIL3	ENSG00000177426	TGIF1
ENSG00000166261	ZNF202	ENSG00000177613	CSTF2T
ENSG00000166529	ZSCAN21	ENSG00000179388	EGR3
ENSG00000167280	ENGASE	ENSG00000179431	FJX1
ENSG00000167395	ZNF646	ENSG00000182544	MFSD5
ENSG00000167550	RHEBL1	ENSG00000183421	RIPK4
ENSG00000167747	C19orf48	ENSG00000183741	CBX6
ENSG00000167996	FTH1	ENSG00000184486	POU3F2
ENSG00000168005	SPINDOC	ENSG00000184557	SOCS3
ENSG00000168137	SETD5	ENSG00000185112	FAM43A
ENSG00000168209	DDIT4	ENSG00000185551	NR2F2
ENSG00000169710	FASN	ENSG00000185650	ZFP36L1
ENSG00000170315	UBB	ENSG00000185728	YTHDF3
ENSG00000170345	FOS	ENSG00000185950	IRS2
ENSG00000170385	SLC30A1	ENSG00000186310	NAP1L3
ENSG00000170631	ZNF16	ENSG00000186871	ERCC6L
ENSG00000170846	-	ENSG00000187678	SPRY4
ENSG00000170949	ZNF160	ENSG00000189057	FAM111B
ENSG00000175197	DDIT3	ENSG00000189369	GSPT2
ENSG00000175931	UBE2O	ENSG00000198265	HELZ
ENSG00000176171	BNIP3	ENSG00000205413	SAMD9
ENSG00000177606	JUN	ENSG00000248461	LINC02119
ENSG00000178381	ZFAND2A	ENSG00000270069	MIR222HG
ENSG00000178966	RMI1	ENSG00000287448	-
ENSG00000180573	H2AC6
ENSG00000181007	ZFP82
ENSG00000181218	H2AC25
ENSG00000181788	SIAH2
ENSG00000183386	FHL3
ENSG00000185022	MAFF
ENSG00000186017	ZNF566
ENSG00000186352	ANKRD37
ENSG00000186448	ZNF197
ENSG00000186480	INSIG1
ENSG00000186594	MIR22HG
ENSG00000188994	ZNF292
ENSG00000196214	ZNF766
ENSG00000196584	XRCC2
ENSG00000196756	SNHG17
ENSG00000196890	H2BC26
ENSG00000196968	FUT11
ENSG00000197694	SPTAN1
ENSG00000198146	ZNF770
ENSG00000198315	ZKSCAN8
ENSG00000198393	ZNF26
ENSG00000198551	ZNF627
ENSG00000198712	MT-CO2
ENSG00000198727	MT-CYB
ENSG00000198786	MT-ND5
ENSG00000198886	MT-ND4
ENSG00000198888	MT-ND1
ENSG00000198899	MT-ATP6
ENSG00000204388	HSPA1B
ENSG00000204389	HSPA1A
ENSG00000204390	HSPA1L
ENSG00000212907	MT-ND4L
ENSG00000213859	KCTD11
ENSG00000214756	CSKMT
ENSG00000215417	MIR17HG
ENSG00000224032	EPB41L4A-AS1
ENSG00000227674	LINC00355
ENSG00000228253	MT-ATP8
ENSG00000228393	LINC01004
ENSG00000228709	LINC02575
ENSG00000230836	LINC01293
ENSG00000233016	SNHG7
ENSG00000234420	ZNF37BP
ENSG00000234741	GAS5
ENSG00000235823	OLMALINC
ENSG00000240230	COX19
ENSG00000244879	GABPB1-AS1
ENSG00000245532	NEAT1
ENSG00000247095	MIR210HG
ENSG00000251369	ZNF550
ENSG00000254768	SLC17A6-DT
ENSG00000255717	SNHG1
ENSG00000265972	TXNIP
ENSG00000267270	PARD6G-AS1
ENSG00000268858	-
ENSG00000269893	SNHG8
ENSG00000273604	EPOP
ENSG00000285565	-
ENSG00000285796	-
ENSG00000287064	-
ENSG00000288852	-
ENSG00000289486	-
ENSG00000290791	-
ENSG00000290792	-
ENSG00000290862	NMRAL2P
ENSG00000291174	-

### Sheet: ClueGO Up Biological
ID	Term	Ontology Source	Term PValue	Term PValue Corrected with Bonferroni step down	Group PValue	Group PValue Corrected with Bonferroni step down	GOLevels	GOGroups	% Associated Genes	Nr. Genes	Associated Genes Found
GO:0002262	myeloid cell homeostasis	GO_BiologicalProcess-EBI-UniProt-GOA-ACAP-ARAP_25.05.2022_00h00	4.48089e-06	0.000389838	4.48089e-06	1.79236e-05	[2, 5]	Group00	5.40541	10	[CEBPG, HMOX1, HSPA1A, HSPA1B, JMJD6, KLF2, SOD1, VEGFA, ZFP36, ZNF16]
GO:1902949	positive regulation of tau-protein kinase activity	GO_BiologicalProcess-EBI-UniProt-GOA-ACAP-ARAP_25.05.2022_00h00	1.21186e-05	0.00100585	1.21186e-05	2.42372e-05	[8, 9, 10, 11]	Group01	50	3	[CLU, HSP90AA1, HSP90AB1]
GO:0008203	cholesterol metabolic process	GO_BiologicalProcess-EBI-UniProt-GOA-ACAP-ARAP_25.05.2022_00h00	5.25967e-05	0.00378696	5.25967e-05	5.25967e-05	[5, 6]	Group02	5.22876	8	[HMGCS1, HSD17B7, IDI1, INSIG1, LDLR, MSMO1, SOD1, STARD4]
GO:0006695	cholesterol biosynthetic process	GO_BiologicalProcess-EBI-UniProt-GOA-ACAP-ARAP_25.05.2022_00h00	1.35375e-05	0.00111007	5.25967e-05	5.25967e-05	[6, 7]	Group02	9.83607	6	[HMGCS1, HSD17B7, IDI1, INSIG1, MSMO1, SOD1]
GO:0009060	aerobic respiration	GO_BiologicalProcess-EBI-UniProt-GOA-ACAP-ARAP_25.05.2022_00h00	6.24257e-05	0.0043698	8.07123e-09	4.84274e-08	[6]	Group03	4.45545	9	[ATP6, ATP8, BNIP3, CYTB, LDLR, ND1, ND4, ND4L, ND5]
GO:0046034	ATP metabolic process	GO_BiologicalProcess-EBI-UniProt-GOA-ACAP-ARAP_25.05.2022_00h00	1.15681e-08	1.28406e-06	8.07123e-09	4.84274e-08	[7, 8, 9, 10]	Group03	6.08696	14	[ATP6, ATP8, DDIT4, ENO2, HK2, HSPA1A, HSPA1B, HSPA8, LDHA, ND1, ND4, ND4L, ND5, SLC25A25]
GO:0070482	response to oxygen levels	GO_BiologicalProcess-EBI-UniProt-GOA-ACAP-ARAP_25.05.2022_00h00	1.44528e-09	1.67652e-07	1.44528e-09	1.15622e-08	[3]	Group04	5.09915	18	[ADM, ATF4, ATP6, BNIP3, DDIT4, FASN, FOS, HK2, HMOX1, JUND, ND4, ND5, NDRG1, NR4A2, OPRD1, PDK1, PMAIP1, VEGFA]
GO:0036293	response to decreased oxygen levels	GO_BiologicalProcess-EBI-UniProt-GOA-ACAP-ARAP_25.05.2022_00h00	1.79599e-08	1.93967e-06	1.44528e-09	1.15622e-08	[4]	Group04	4.96894	16	[ADM, ATF4, BNIP3, DDIT4, FOS, HK2, HMOX1, JUND, ND4, ND5, NDRG1, NR4A2, OPRD1, PDK1, PMAIP1, VEGFA]
GO:0071453	cellular response to oxygen levels	GO_BiologicalProcess-EBI-UniProt-GOA-ACAP-ARAP_25.05.2022_00h00	2.93494e-07	2.90559e-05	1.44528e-09	1.15622e-08	[4]	Group04	6.35838	11	[ATF4, BNIP3, FASN, FOS, HMOX1, JUND, NDRG1, OPRD1, PDK1, PMAIP1, VEGFA]
GO:0006839	mitochondrial transport	GO_BiologicalProcess-EBI-UniProt-GOA-ACAP-ARAP_25.05.2022_00h00	5.14181e-05	0.00375352	3.54395e-07	1.77198e-06	[4, 5]	Group05	4.56853	9	[BAG3, BNIP3, GRPEL2, HK2, HSP90AA1, HSPA1A, HSPA1L, HSPD1, PMAIP1]
GO:0008637	apoptotic mitochondrial changes	GO_BiologicalProcess-EBI-UniProt-GOA-ACAP-ARAP_25.05.2022_00h00	6.68735e-05	0.00461427	3.54395e-07	1.77198e-06	[5, 6]	Group05	5.98291	7	[BNIP3, CLU, GCLM, HK2, HSPA1A, HSPD1, PMAIP1]
GO:0072655	establishment of protein localization to mitochondrion	GO_BiologicalProcess-EBI-UniProt-GOA-ACAP-ARAP_25.05.2022_00h00	2.14506e-05	0.00169459	3.54395e-07	1.77198e-06	[5, 7]	Group05	5.92593	8	[BAG3, DDIT3, DNAJA1, GRPEL2, HK2, HSP90AA1, HSPA1L, HSPD1]
GO:0001659	temperature homeostasis	GO_BiologicalProcess-EBI-UniProt-GOA-ACAP-ARAP_25.05.2022_00h00	6.52232e-06	0.000560919	6.52232e-06	1.9567e-05	[3, 5]	Group06	5.18135	10	[ARRDC3, ATF4, CLU, DDIT3, KDM3A, LDLR, LPIN1, SCD, SQSTM1, VEGFA]
GO:0106106	cold-induced thermogenesis	GO_BiologicalProcess-EBI-UniProt-GOA-ACAP-ARAP_25.05.2022_00h00	6.90148e-05	0.00469301	6.52232e-06	1.9567e-05	[3, 4, 6]	Group06	5.03145	8	[ARRDC3, ATF4, DDIT3, KDM3A, LDLR, LPIN1, SCD, VEGFA]
GO:0120161	regulation of cold-induced thermogenesis	GO_BiologicalProcess-EBI-UniProt-GOA-ACAP-ARAP_25.05.2022_00h00	6.90148e-05	0.00469301	6.52232e-06	1.9567e-05	[3, 4, 5, 7]	Group06	5.03145	8	[ARRDC3, ATF4, DDIT3, KDM3A, LDLR, LPIN1, SCD, VEGFA]
GO:0034605	cellular response to heat	GO_BiologicalProcess-EBI-UniProt-GOA-ACAP-ARAP_25.05.2022_00h00	1.20153e-08	1.32169e-06	9.26079e-16	1.01869e-14	[4, 5]	Group07	12.3288	9	[BAG3, CHORDC1, DNAJB1, HMOX1, HSP90AA1, HSP90AB1, HSPA1A, HSPA1B, IER5]
GO:0090083	regulation of inclusion body assembly	GO_BiologicalProcess-EBI-UniProt-GOA-ACAP-ARAP_25.05.2022_00h00	1.13251e-05	0.000951307	9.26079e-16	1.01869e-14	[4, 5, 6]	Group07	23.5294	4	[CLU, DNAJB1, HSPA1A, HSPA1B]
GO:0043618	regulation of transcription from RNA polymerase II promoter in response to stress	GO_BiologicalProcess-EBI-UniProt-GOA-ACAP-ARAP_25.05.2022_00h00	2.81981e-13	3.44017e-11	9.26079e-16	1.01869e-14	[5, 7, 8, 9, 10, 11, 12]	Group07	22.449	11	[ATF3, ATF4, BAG3, DDIT3, DNAJB1, HMOX1, HSPA1A, JUN, KLF2, SESN2, VEGFA]
GO:0036003	positive regulation of transcription from RNA polymerase II promoter in response to stress	GO_BiologicalProcess-EBI-UniProt-GOA-ACAP-ARAP_25.05.2022_00h00	4.26153e-08	4.55984e-06	9.26079e-16	1.01869e-14	[6, 8, 9, 10, 11, 12, 13]	Group07	25	6	[ATF3, ATF4, DDIT3, KLF2, SESN2, VEGFA]
GO:0097201	negative regulation of transcription from RNA polymerase II promoter in response to stress	GO_BiologicalProcess-EBI-UniProt-GOA-ACAP-ARAP_25.05.2022_00h00	2.43552e-06	0.000224068	9.26079e-16	1.01869e-14	[6, 8, 9, 10, 11, 12, 13]	Group07	33.3333	4	[BAG3, DNAJB1, HSPA1A, JUN]
GO:0006979	response to oxidative stress	GO_BiologicalProcess-EBI-UniProt-GOA-ACAP-ARAP_25.05.2022_00h00	2.8345e-09	3.25968e-07	8.82021e-11	7.93819e-10	[3]	Group08	4.329	20	[ANKZF1, ATF4, BNIP3, BRF2, CLU, FOS, GCLM, HMOX1, HSPA1A, HSPA1B, JUN, KLF2, ND5, NR4A2, OSER1, PDK1, RHOB, SESN2, SOD1, TXNIP]
GO:0000302	response to reactive oxygen species	GO_BiologicalProcess-EBI-UniProt-GOA-ACAP-ARAP_25.05.2022_00h00	5.59143e-08	5.81509e-06	8.82021e-11	7.93819e-10	[4]	Group08	5.90909	13	[ANKZF1, BNIP3, CLU, FOS, HMOX1, JUN, KLF2, ND5, OSER1, RHOB, SESN2, SOD1, TXNIP]
GO:0062197	cellular response to chemical stress	GO_BiologicalProcess-EBI-UniProt-GOA-ACAP-ARAP_25.05.2022_00h00	4.36611e-11	5.28299e-09	8.82021e-11	7.93819e-10	[4]	Group08	5.49451	20	[ANKZF1, ATF4, BNIP3, BRF2, CLU, DDIT3, DNAJA1, FASN, FOS, HMOX1, HSPA1A, HSPA1B, JUN, KLF2, NR4A2, OSER1, PDK1, RHOB, SESN2, SOD1]
GO:0034599	cellular response to oxidative stress	GO_BiologicalProcess-EBI-UniProt-GOA-ACAP-ARAP_25.05.2022_00h00	1.10853e-09	1.29698e-07	8.82021e-11	7.93819e-10	[4, 5]	Group08	5.57377	17	[ANKZF1, ATF4, BNIP3, BRF2, CLU, FOS, HMOX1, HSPA1A, HSPA1B, JUN, KLF2, NR4A2, OSER1, PDK1, RHOB, SESN2, SOD1]
GO:0042542	response to hydrogen peroxide	GO_BiologicalProcess-EBI-UniProt-GOA-ACAP-ARAP_25.05.2022_00h00	3.30546e-07	3.23935e-05	8.82021e-11	7.93819e-10	[4, 5]	Group08	7.19424	10	[ANKZF1, BNIP3, CLU, HMOX1, KLF2, ND5, OSER1, RHOB, SOD1, TXNIP]
GO:0034614	cellular response to reactive oxygen species	GO_BiologicalProcess-EBI-UniProt-GOA-ACAP-ARAP_25.05.2022_00h00	1.04101e-05	0.000884858	8.82021e-11	7.93819e-10	[5, 6]	Group08	5.59006	9	[ANKZF1, BNIP3, CLU, FOS, JUN, KLF2, OSER1, RHOB, SOD1]
GO:0070997	neuron death	GO_BiologicalProcess-EBI-UniProt-GOA-ACAP-ARAP_25.05.2022_00h00	6.92698e-09	7.89675e-07	6.92698e-09	4.84888e-08	[3]	Group09	4.61538	18	[ATF4, BNIP3, BTG2, CHORDC1, CLU, DDIT3, DDIT4, ENO2, FASN, FOS, GCLM, HMOX1, HSP90AB1, JUN, NR4A2, SOD1, UBB, XRCC2]
GO:0051402	neuron apoptotic process	GO_BiologicalProcess-EBI-UniProt-GOA-ACAP-ARAP_25.05.2022_00h00	3.34799e-06	0.000297971	6.92698e-09	4.84888e-08	[4, 5]	Group09	4.49438	12	[ATF4, BNIP3, BTG2, DDIT3, FASN, GCLM, HMOX1, HSP90AB1, JUN, NR4A2, SOD1, XRCC2]
GO:1901214	regulation of neuron death	GO_BiologicalProcess-EBI-UniProt-GOA-ACAP-ARAP_25.05.2022_00h00	4.51117e-08	4.78184e-06	6.92698e-09	4.84888e-08	[4, 5]	Group09	4.65116	16	[ATF4, BTG2, CHORDC1, CLU, DDIT3, DDIT4, ENO2, FOS, GCLM, HMOX1, HSP90AB1, JUN, NR4A2, SOD1, UBB, XRCC2]
GO:1901215	negative regulation of neuron death	GO_BiologicalProcess-EBI-UniProt-GOA-ACAP-ARAP_25.05.2022_00h00	3.21928e-05	0.00241446	6.92698e-09	4.84888e-08	[4, 5, 6]	Group09	4.31034	10	[ATF4, BTG2, ENO2, GCLM, HMOX1, HSP90AB1, JUN, NR4A2, SOD1, XRCC2]
GO:0043523	regulation of neuron apoptotic process	GO_BiologicalProcess-EBI-UniProt-GOA-ACAP-ARAP_25.05.2022_00h00	2.67335e-05	0.00203174	6.92698e-09	4.84888e-08	[5, 6, 7]	Group09	4.40529	10	[ATF4, BTG2, DDIT3, GCLM, HMOX1, HSP90AB1, JUN, NR4A2, SOD1, XRCC2]
GO:0043524	negative regulation of neuron apoptotic process	GO_BiologicalProcess-EBI-UniProt-GOA-ACAP-ARAP_25.05.2022_00h00	7.86991e-05	0.00527284	6.92698e-09	4.84888e-08	[5, 6, 7, 8]	Group09	4.93827	8	[BTG2, GCLM, HMOX1, HSP90AB1, JUN, NR4A2, SOD1, XRCC2]
GO:1990440	positive regulation of transcription from RNA polymerase II promoter in response to endoplasmic reticulum stress	GO_BiologicalProcess-EBI-UniProt-GOA-ACAP-ARAP_25.05.2022_00h00	9.68723e-05	0.00639358	3.40575e-12	3.40575e-11	[5, 7, 9, 10, 11, 12, 13, 14]	Group10	27.2727	3	[ATF3, ATF4, DDIT3]
GO:0009612	response to mechanical stimulus	GO_BiologicalProcess-EBI-UniProt-GOA-ACAP-ARAP_25.05.2022_00h00	2.67335e-05	0.00203174	3.40575e-12	3.40575e-11	[3]	Group10	4.40529	10	[BAG3, BNIP3, BTG2, FASN, FOS, GADD45A, JUN, JUND, SLC38A2, TXNIP]
GO:0071496	cellular response to external stimulus	GO_BiologicalProcess-EBI-UniProt-GOA-ACAP-ARAP_25.05.2022_00h00	1.60873e-06	0.00015122	3.40575e-12	3.40575e-11	[3]	Group10	4.06977	14	[ATF3, ATF4, BAG3, BNIP3, FASN, FOS, GADD45A, HMOX1, HSPA8, NR4A2, PMAIP1, SESN2, SLC38A2, XBP1]
GO:0031668	cellular response to extracellular stimulus	GO_BiologicalProcess-EBI-UniProt-GOA-ACAP-ARAP_25.05.2022_00h00	2.24861e-05	0.00175392	3.40575e-12	3.40575e-11	[3, 4]	Group10	4.05904	11	[ATF3, ATF4, FASN, FOS, HMOX1, HSPA8, NR4A2, PMAIP1, SESN2, SLC38A2, XBP1]
GO:0042594	response to starvation	GO_BiologicalProcess-EBI-UniProt-GOA-ACAP-ARAP_25.05.2022_00h00	3.73484e-06	0.000328666	3.40575e-12	3.40575e-11	[3, 5]	Group10	4.91071	11	[ADM, ATF3, ATF4, DDIT3, FASN, HSPA8, PMAIP1, SESN2, SLC38A2, XBP1, ZFP36]
GO:0071243	cellular response to arsenic-containing substance	GO_BiologicalProcess-EBI-UniProt-GOA-ACAP-ARAP_25.05.2022_00h00	6.05772e-07	5.81541e-05	3.40575e-12	3.40575e-11	[4]	Group10	25	5	[ATF3, ATF4, HMOX1, SLC38A2, ZFAND2A]
GO:0009267	cellular response to starvation	GO_BiologicalProcess-EBI-UniProt-GOA-ACAP-ARAP_25.05.2022_00h00	0.000145657	0.00888506	3.40575e-12	3.40575e-11	[4, 5, 6]	Group10	4.51977	8	[ATF3, ATF4, FASN, HSPA8, PMAIP1, SESN2, SLC38A2, XBP1]
GO:0034198	cellular response to amino acid starvation	GO_BiologicalProcess-EBI-UniProt-GOA-ACAP-ARAP_25.05.2022_00h00	9.77154e-05	0.0063515	3.40575e-12	3.40575e-11	[5, 6, 7]	Group10	9.25926	5	[ATF3, ATF4, FASN, SESN2, SLC38A2]
GO:0043618	regulation of transcription from RNA polymerase II promoter in response to stress	GO_BiologicalProcess-EBI-UniProt-GOA-ACAP-ARAP_25.05.2022_00h00	2.81981e-13	3.44017e-11	3.40575e-12	3.40575e-11	[5, 7, 8, 9, 10, 11, 12]	Group10	22.449	11	[ATF3, ATF4, BAG3, DDIT3, DNAJB1, HMOX1, HSPA1A, JUN, KLF2, SESN2, VEGFA]
GO:0043619	regulation of transcription from RNA polymerase II promoter in response to oxidative stress	GO_BiologicalProcess-EBI-UniProt-GOA-ACAP-ARAP_25.05.2022_00h00	0.000128351	0.00808613	3.40575e-12	3.40575e-11	[5, 6, 8, 9, 10, 11, 12, 13]	Group10	25	3	[ATF4, HMOX1, SESN2]
GO:0036003	positive regulation of transcription from RNA polymerase II promoter in response to stress	GO_BiologicalProcess-EBI-UniProt-GOA-ACAP-ARAP_25.05.2022_00h00	4.26153e-08	4.55984e-06	3.40575e-12	3.40575e-11	[6, 8, 9, 10, 11, 12, 13]	Group10	25	6	[ATF3, ATF4, DDIT3, KLF2, SESN2, VEGFA]
GO:1990440	positive regulation of transcription from RNA polymerase II promoter in response to endoplasmic reticulum stress	GO_BiologicalProcess-EBI-UniProt-GOA-ACAP-ARAP_25.05.2022_00h00	9.68723e-05	0.00639358	3.93984e-20	4.7278e-19	[5, 7, 9, 10, 11, 12, 13, 14]	Group11	27.2727	3	[ATF3, ATF4, DDIT3]
GO:0006458	'de novo' protein folding	GO_BiologicalProcess-EBI-UniProt-GOA-ACAP-ARAP_25.05.2022_00h00	5.22051e-08	5.48154e-06	3.93984e-20	4.7278e-19	[3]	Group11	17.0732	7	[DNAJB1, HSPA1A, HSPA1B, HSPA1L, HSPA8, HSPD1, HSPH1]
GO:0009266	response to temperature stimulus	GO_BiologicalProcess-EBI-UniProt-GOA-ACAP-ARAP_25.05.2022_00h00	2.473e-10	2.9676e-08	3.93984e-20	4.7278e-19	[3]	Group11	7.35294	15	[ADM, BAG3, CHORDC1, CLU, DNAJA1, DNAJB1, FOS, HMOX1, HSP90AA1, HSP90AB1, HSPA1A, HSPA1B, HSPD1, IER5, SOD1]
GO:0044183	protein folding chaperone	GO_BiologicalProcess-EBI-UniProt-GOA-ACAP-ARAP_25.05.2022_00h00	7.55886e-10	8.99504e-08	3.93984e-20	4.7278e-19	[3]	Group11	16.6667	9	[DNAJB1, HSP90AA1, HSP90AB1, HSPA1A, HSPA1B, HSPA1L, HSPA8, HSPD1, HSPH1]
GO:0061077	chaperone-mediated protein folding	GO_BiologicalProcess-EBI-UniProt-GOA-ACAP-ARAP_25.05.2022_00h00	2.79608e-07	2.79608e-05	3.93984e-20	4.7278e-19	[3]	Group11	10.5263	8	[CHORDC1, CLU, DNAJB1, HSPA1A, HSPA1B, HSPA1L, HSPA8, HSPH1]
GO:0009408	response to heat	GO_BiologicalProcess-EBI-UniProt-GOA-ACAP-ARAP_25.05.2022_00h00	8.59778e-10	1.01454e-07	3.93984e-20	4.7278e-19	[3, 4]	Group11	9.52381	12	[BAG3, CHORDC1, CLU, DNAJA1, DNAJB1, HMOX1, HSP90AA1, HSP90AB1, HSPA1A, HSPA1B, IER5, SOD1]
GO:0035966	response to topologically incorrect protein	GO_BiologicalProcess-EBI-UniProt-GOA-ACAP-ARAP_25.05.2022_00h00	5.78289e-19	7.17078e-17	3.93984e-20	4.7278e-19	[3, 4]	Group11	12.8049	21	[ATF3, ATF4, BAG3, CHAC1, CLU, CTH, DDIT3, DNAJA1, DNAJB1, DNAJB9, HERPUD1, HSP90AA1, HSP90AB1, HSPA1A, HSPA1B, HSPA1L, HSPA8, HSPD1, HSPH1, PPP1R15A, XBP1]
GO:0006984	ER-nucleus signaling pathway	GO_BiologicalProcess-EBI-UniProt-GOA-ACAP-ARAP_25.05.2022_00h00	6.09832e-05	0.00432981	3.93984e-20	4.7278e-19	[3, 4, 5]	Group11	10.2041	5	[ATF4, DDIT3, INSIG1, PPP1R15A, XBP1]
GO:0034976	response to endoplasmic reticulum stress	GO_BiologicalProcess-EBI-UniProt-GOA-ACAP-ARAP_25.05.2022_00h00	9.53274e-09	1.0772e-06	3.93984e-20	4.7278e-19	[4]	Group11	5.6391	15	[ANKZF1, ATF3, ATF4, CHAC1, CLU, CTH, DDIT3, DNAJB9, HERPUD1, HSPA1A, JUN, PMAIP1, PPP1R15A, SESN2, XBP1]
GO:0071243	cellular response to arsenic-containing substance	GO_BiologicalProcess-EBI-UniProt-GOA-ACAP-ARAP_25.05.2022_00h00	6.05772e-07	5.81541e-05	3.93984e-20	4.7278e-19	[4]	Group11	25	5	[ATF3, ATF4, HMOX1, SLC38A2, ZFAND2A]
GO:0140467	integrated stress response signaling	GO_BiologicalProcess-EBI-UniProt-GOA-ACAP-ARAP_25.05.2022_00h00	1.68762e-06	0.000156949	3.93984e-20	4.7278e-19	[4]	Group11	13.9535	6	[ATF4, CEBPG, DDIT3, FOS, JUN, PPP1R15A]
GO:0140662	ATP-dependent protein folding chaperone	GO_BiologicalProcess-EBI-UniProt-GOA-ACAP-ARAP_25.05.2022_00h00	2.21856e-07	2.26293e-05	3.93984e-20	4.7278e-19	[4]	Group11	19.3548	6	[HSPA1A, HSPA1B, HSPA1L, HSPA8, HSPD1, HSPH1]
GO:0034605	cellular response to heat	GO_BiologicalProcess-EBI-UniProt-GOA-ACAP-ARAP_25.05.2022_00h00	1.20153e-08	1.32169e-06	3.93984e-20	4.7278e-19	[4, 5]	Group11	12.3288	9	[BAG3, CHORDC1, DNAJB1, HMOX1, HSP90AA1, HSP90AB1, HSPA1A, HSPA1B, IER5]
GO:0051085	chaperone cofactor-dependent protein refolding	GO_BiologicalProcess-EBI-UniProt-GOA-ACAP-ARAP_25.05.2022_00h00	2.7113e-07	2.73841e-05	3.93984e-20	4.7278e-19	[4, 5]	Group11	18.75	6	[DNAJB1, HSPA1A, HSPA1B, HSPA1L, HSPA8, HSPH1]
GO:0030968	endoplasmic reticulum unfolded protein response	GO_BiologicalProcess-EBI-UniProt-GOA-ACAP-ARAP_25.05.2022_00h00	3.7856e-07	3.67203e-05	3.93984e-20	4.7278e-19	[3, 4, 5, 6, 7]	Group11	10.1266	8	[ATF3, ATF4, CTH, DDIT3, DNAJB9, HERPUD1, PPP1R15A, XBP1]
GO:0090083	regulation of inclusion body assembly	GO_BiologicalProcess-EBI-UniProt-GOA-ACAP-ARAP_25.05.2022_00h00	1.13251e-05	0.000951307	3.93984e-20	4.7278e-19	[4, 5, 6]	Group11	23.5294	4	[CLU, DNAJB1, HSPA1A, HSPA1B]
GO:0097191	extrinsic apoptotic signaling pathway	GO_BiologicalProcess-EBI-UniProt-GOA-ACAP-ARAP_25.05.2022_00h00	4.44429e-05	0.00328877	3.93984e-20	4.7278e-19	[4, 5, 6]	Group11	4.14938	10	[ATF3, BAG3, DEDD2, FASN, GCLM, HMOX1, HSPA1A, HSPA1B, PMAIP1, SIAH2]
GO:0097193	intrinsic apoptotic signaling pathway	GO_BiologicalProcess-EBI-UniProt-GOA-ACAP-ARAP_25.05.2022_00h00	1.2608e-08	1.37427e-06	3.93984e-20	4.7278e-19	[4, 5, 6]	Group11	5.09554	16	[ATF4, BNIP3, CHAC1, CLU, DDIT3, DDIT4, DNAJA1, HERPUD1, HMOX1, HSPA1A, PDK1, PMAIP1, PPP1R15A, SOD1, UBB, XBP1]
GO:1903573	negative regulation of response to endoplasmic reticulum stress	GO_BiologicalProcess-EBI-UniProt-GOA-ACAP-ARAP_25.05.2022_00h00	2.88961e-06	0.000260065	3.93984e-20	4.7278e-19	[3, 4, 5, 6, 7]	Group11	12.766	6	[CLU, DNAJB9, HERPUD1, HSPA1A, PPP1R15A, XBP1]
GO:1905897	regulation of response to endoplasmic reticulum stress	GO_BiologicalProcess-EBI-UniProt-GOA-ACAP-ARAP_25.05.2022_00h00	7.31934e-07	6.95338e-05	3.93984e-20	4.7278e-19	[4, 5, 6]	Group11	9.30233	8	[CLU, DDIT3, DNAJB9, HERPUD1, HSPA1A, PMAIP1, PPP1R15A, XBP1]
GO:0034620	cellular response to unfolded protein	GO_BiologicalProcess-EBI-UniProt-GOA-ACAP-ARAP_25.05.2022_00h00	1.97839e-13	2.43341e-11	3.93984e-20	4.7278e-19	[5, 6]	Group11	13.7255	14	[ATF3, ATF4, BAG3, CTH, DDIT3, DNAJB9, HERPUD1, HSPA1A, HSPA1B, HSPA1L, HSPA8, HSPD1, PPP1R15A, XBP1]
GO:0045732	positive regulation of protein catabolic process	GO_BiologicalProcess-EBI-UniProt-GOA-ACAP-ARAP_25.05.2022_00h00	0.000128415	0.00796173	3.93984e-20	4.7278e-19	[4, 5, 6, 7]	Group11	4.05405	9	[CLU, HERPUD1, HSP90AA1, HSPA1A, HSPA1B, LDLR, LRP1, RHBDD3, ZFAND2A]
GO:2001233	regulation of apoptotic signaling pathway	GO_BiologicalProcess-EBI-UniProt-GOA-ACAP-ARAP_25.05.2022_00h00	1.06652e-08	1.19451e-06	3.93984e-20	4.7278e-19	[4, 5, 6, 7]	Group11	4.48878	18	[ATF3, CLU, CTH, DDIT3, DEDD2, DNAJA1, FASN, GCLM, HERPUD1, HMOX1, HSPA1A, HSPA1B, NR4A2, PMAIP1, SIAH2, SOD1, UBB, XBP1]
GO:0034198	cellular response to amino acid starvation	GO_BiologicalProcess-EBI-UniProt-GOA-ACAP-ARAP_25.05.2022_00h00	9.77154e-05	0.0063515	3.93984e-20	4.7278e-19	[5, 6, 7]	Group11	9.25926	5	[ATF3, ATF4, FASN, SESN2, SLC38A2]
GO:0070059	intrinsic apoptotic signaling pathway in response to endoplasmic reticulum stress	GO_BiologicalProcess-EBI-UniProt-GOA-ACAP-ARAP_25.05.2022_00h00	1.16144e-07	1.19629e-05	3.93984e-20	4.7278e-19	[5, 6, 7]	Group11	11.7647	8	[ATF4, CHAC1, DDIT3, HERPUD1, HSPA1A, PMAIP1, PPP1R15A, XBP1]
GO:2001234	negative regulation of apoptotic signaling pathway	GO_BiologicalProcess-EBI-UniProt-GOA-ACAP-ARAP_25.05.2022_00h00	1.47731e-05	0.00119662	3.93984e-20	4.7278e-19	[4, 5, 6, 7, 8]	Group11	4.2471	11	[CLU, CTH, DNAJA1, GCLM, HERPUD1, HMOX1, HSPA1A, HSPA1B, NR4A2, SIAH2, XBP1]
GO:2001235	positive regulation of apoptotic signaling pathway	GO_BiologicalProcess-EBI-UniProt-GOA-ACAP-ARAP_25.05.2022_00h00	0.000164196	0.00985178	3.93984e-20	4.7278e-19	[4, 5, 6, 7, 8]	Group11	5.18518	7	[ATF3, DDIT3, DEDD2, FASN, PMAIP1, SOD1, UBB]
GO:2001236	regulation of extrinsic apoptotic signaling pathway	GO_BiologicalProcess-EBI-UniProt-GOA-ACAP-ARAP_25.05.2022_00h00	0.000114755	0.00734429	3.93984e-20	4.7278e-19	[5, 6, 7, 8]	Group11	4.67836	8	[ATF3, DEDD2, GCLM, HMOX1, HSPA1A, HSPA1B, PMAIP1, SIAH2]
GO:2001242	regulation of intrinsic apoptotic signaling pathway	GO_BiologicalProcess-EBI-UniProt-GOA-ACAP-ARAP_25.05.2022_00h00	2.64965e-05	0.00204023	3.93984e-20	4.7278e-19	[5, 6, 7, 8]	Group11	4.97238	9	[CLU, DDIT3, DNAJA1, HERPUD1, HSPA1A, PMAIP1, SOD1, UBB, XBP1]
GO:1902235	regulation of endoplasmic reticulum stress-induced intrinsic apoptotic signaling pathway	GO_BiologicalProcess-EBI-UniProt-GOA-ACAP-ARAP_25.05.2022_00h00	1.5143e-05	0.00121144	3.93984e-20	4.7278e-19	[5, 6, 7, 8, 9]	Group11	13.5135	5	[DDIT3, HERPUD1, HSPA1A, PMAIP1, XBP1]
GO:0031396	regulation of protein ubiquitination	GO_BiologicalProcess-EBI-UniProt-GOA-ACAP-ARAP_25.05.2022_00h00	2.87479e-06	0.000261606	3.93984e-20	4.7278e-19	[7, 8, 9]	Group11	5.04587	11	[ARRDC3, CHORDC1, DNAJA1, HERPUD1, HSP90AA1, HSP90AB1, HSPA1A, HSPA1B, SIAH2, SQSTM1, UBB]
GO:0036003	positive regulation of transcription from RNA polymerase II promoter in response to stress	GO_BiologicalProcess-EBI-UniProt-GOA-ACAP-ARAP_25.05.2022_00h00	4.26153e-08	4.55984e-06	3.93984e-20	4.7278e-19	[6, 8, 9, 10, 11, 12, 13]	Group11	25	6	[ATF3, ATF4, DDIT3, KLF2, SESN2, VEGFA]
GO:0097201	negative regulation of transcription from RNA polymerase II promoter in response to stress	GO_BiologicalProcess-EBI-UniProt-GOA-ACAP-ARAP_25.05.2022_00h00	2.43552e-06	0.000224068	3.93984e-20	4.7278e-19	[6, 8, 9, 10, 11, 12, 13]	Group11	33.3333	4	[BAG3, DNAJB1, HSPA1A, JUN]

### Sheet: ClueGO Down Biological
ID	Term	Ontology Source	Term PValue	Term PValue Corrected with Bonferroni step down	Group PValue	Group PValue Corrected with Bonferroni step down	GOLevels	GOGroups	% Associated Genes	Nr. Genes	Associated Genes Found
GO:0044344	cellular response to fibroblast growth factor stimulus	GO_BiologicalProcess-EBI-UniProt-GOA-ACAP-ARAP_25.05.2022_00h00	8.1893e-06	0.000384897	8.1893e-06	3.27572e-05	[4, 6]	Group0	6.25	7	[CCN2, EGR3, FLRT3, SPRY2, SPRY4, ZFP36L1, ZFP36L2]
GO:0048715	negative regulation of oligodendrocyte differentiation	GO_BiologicalProcess-EBI-UniProt-GOA-ACAP-ARAP_25.05.2022_00h00	0.00011345	0.00397076	0.00011345	0.00011345	[6, 7, 8, 9, 10, 11]	Group1	20	3	[DLX1, DLX2, HES1]
GO:1900153	positive regulation of nuclear-transcribed mRNA catabolic process, deadenylation-dependent decay	GO_BiologicalProcess-EBI-UniProt-GOA-ACAP-ARAP_25.05.2022_00h00	0.00011345	0.00397076	5.83763e-05	0.000116753	[6, 7, 8, 9, 10, 11, 12, 13, 14]	Group2	20	3	[TOB1, ZFP36L1, ZFP36L2]
GO:0061014	positive regulation of mRNA catabolic process	GO_BiologicalProcess-EBI-UniProt-GOA-ACAP-ARAP_25.05.2022_00h00	5.83763e-05	0.00227668	5.83763e-05	0.000116753	[5, 6, 7, 8, 9, 10]	Group2	5.76923	6	[PDE12, TOB1, YTHDF3, ZC3HAV1, ZFP36L1, ZFP36L2]
GO:0001890	placenta development	GO_BiologicalProcess-EBI-UniProt-GOA-ACAP-ARAP_25.05.2022_00h00	1.03965e-05	0.000467844	1.03965e-05	3.11896e-05	[4, 5, 6, 7]	Group3	4.93827	8	[CCN1, CCNF, HES1, LIF, NR2F2, SNAI1, SOCS3, ZFP36L1]
GO:0060674	placenta blood vessel development	GO_BiologicalProcess-EBI-UniProt-GOA-ACAP-ARAP_25.05.2022_00h00	9.31781e-05	0.00344759	1.03965e-05	3.11896e-05	[3, 4, 5, 6, 7, 8]	Group3	10.8108	4	[CCN1, HES1, NR2F2, SOCS3]
GO:0060707	trophoblast giant cell differentiation	GO_BiologicalProcess-EBI-UniProt-GOA-ACAP-ARAP_25.05.2022_00h00	7.19889e-05	0.00273558	1.03965e-05	3.11896e-05	[4, 5, 6, 7, 8, 9, 10]	Group3	23.0769	3	[LIF, NR2F2, SNAI1]
GO:0051348	negative regulation of transferase activity	GO_BiologicalProcess-EBI-UniProt-GOA-ACAP-ARAP_25.05.2022_00h00	3.53084e-07	2.01258e-05	7.61728e-09	5.3321e-08	[5]	Group4	4.18118	12	[DUSP7, FBXO5, IRS2, MIDN, NR2F2, SH2B3, SMAD7, SPRY2, SPRY4, TRIB1, TRIB2, WNK4]
GO:1990830	cellular response to leukemia inhibitory factor	GO_BiologicalProcess-EBI-UniProt-GOA-ACAP-ARAP_25.05.2022_00h00	5.01069e-06	0.000245524	7.61728e-09	5.3321e-08	[6]	Group4	6.73077	7	[FZD4, RARG, SMAD7, SOCS3, SPRY2, SPRY4, TRIM25]
GO:0004860	protein kinase inhibitor activity	GO_BiologicalProcess-EBI-UniProt-GOA-ACAP-ARAP_25.05.2022_00h00	0.000117354	0.00399002	7.61728e-09	5.3321e-08	[7]	Group4	6.75676	5	[SOCS3, SPRY2, SPRY4, TRIB1, TRIB2]
GO:0033673	negative regulation of kinase activity	GO_BiologicalProcess-EBI-UniProt-GOA-ACAP-ARAP_25.05.2022_00h00	4.67198e-06	0.000233599	7.61728e-09	5.3321e-08	[6, 7, 8, 9]	Group4	4.04858	10	[DUSP7, IRS2, MIDN, NR2F2, SH2B3, SPRY2, SPRY4, TRIB1, TRIB2, WNK4]
GO:0090288	negative regulation of cellular response to growth factor stimulus	GO_BiologicalProcess-EBI-UniProt-GOA-ACAP-ARAP_25.05.2022_00h00	5.31577e-07	2.97683e-05	4.19013e-07	2.51408e-06	[3, 4, 5, 6, 7]	Group5	7.33945	8	[BAMBI, DLX1, FZD1, SKIL, SMAD7, SPRY2, SPRY4, TOB1]
GO:0060411	cardiac septum morphogenesis	GO_BiologicalProcess-EBI-UniProt-GOA-ACAP-ARAP_25.05.2022_00h00	1.13257e-05	0.000498329	4.19013e-07	2.51408e-06	[3, 4, 5, 6, 7, 8, 9]	Group5	7.69231	6	[CCN1, FZD1, HES1, JAG1, SMAD7, SOX4]
GO:0030509	BMP signaling pathway	GO_BiologicalProcess-EBI-UniProt-GOA-ACAP-ARAP_25.05.2022_00h00	1.35536e-05	0.000569253	4.19013e-07	2.51408e-06	[5, 6, 7, 8]	Group5	4.7619	8	[BAMBI, CCN1, DLX1, FZD1, HES1, SKIL, SMAD7, TOB1]
GO:0030510	regulation of BMP signaling pathway	GO_BiologicalProcess-EBI-UniProt-GOA-ACAP-ARAP_25.05.2022_00h00	5.31577e-07	2.97683e-05	4.19013e-07	2.51408e-06	[4, 5, 6, 7, 8, 9]	Group5	7.33945	8	[BAMBI, CCN1, DLX1, FZD1, HES1, SKIL, SMAD7, TOB1]
GO:0090101	negative regulation of transmembrane receptor protein serine/threonine kinase signaling pathway	GO_BiologicalProcess-EBI-UniProt-GOA-ACAP-ARAP_25.05.2022_00h00	6.83396e-06	0.00032803	4.19013e-07	2.51408e-06	[4, 5, 6, 7, 8, 9]	Group5	5.22876	8	[BAMBI, DLX1, FZD1, PMEPA1, SKIL, SMAD7, SPRY2, TOB1]
GO:0030514	negative regulation of BMP signaling pathway	GO_BiologicalProcess-EBI-UniProt-GOA-ACAP-ARAP_25.05.2022_00h00	2.19538e-06	0.000116355	4.19013e-07	2.51408e-06	[4, 5, 6, 7, 8, 9, 10]	Group5	10.1695	6	[BAMBI, DLX1, FZD1, SKIL, SMAD7, TOB1]
GO:0003206	cardiac chamber morphogenesis	GO_BiologicalProcess-EBI-UniProt-GOA-ACAP-ARAP_25.05.2022_00h00	2.69595e-06	0.000137493	1.69382e-06	8.4691e-06	[3, 4, 5, 6, 7, 8]	Group6	5.92593	8	[CCN1, FOXC1, FOXC2, FZD1, HES1, JAG1, SMAD7, SOX4]
GO:0060411	cardiac septum morphogenesis	GO_BiologicalProcess-EBI-UniProt-GOA-ACAP-ARAP_25.05.2022_00h00	1.13257e-05	0.000498329	1.69382e-06	8.4691e-06	[3, 4, 5, 6, 7, 8, 9]	Group6	7.69231	6	[CCN1, FZD1, HES1, JAG1, SMAD7, SOX4]
GO:0003231	cardiac ventricle development	GO_BiologicalProcess-EBI-UniProt-GOA-ACAP-ARAP_25.05.2022_00h00	2.54982e-06	0.000132591	1.69382e-06	8.4691e-06	[4, 6, 7, 8]	Group6	5.97015	8	[CCN1, FOXC1, FOXC2, FZD1, HES1, JAG1, SMAD7, SOX4]
GO:0003208	cardiac ventricle morphogenesis	GO_BiologicalProcess-EBI-UniProt-GOA-ACAP-ARAP_25.05.2022_00h00	0.000109988	0.00395957	1.69382e-06	8.4691e-06	[4, 5, 6, 7, 8, 9]	Group6	6.84932	5	[FOXC1, FOXC2, JAG1, SMAD7, SOX4]
GO:0030509	BMP signaling pathway	GO_BiologicalProcess-EBI-UniProt-GOA-ACAP-ARAP_25.05.2022_00h00	1.35536e-05	0.000569253	1.69382e-06	8.4691e-06	[5, 6, 7, 8]	Group6	4.7619	8	[BAMBI, CCN1, DLX1, FZD1, HES1, SKIL, SMAD7, TOB1]
GO:0030510	regulation of BMP signaling pathway	GO_BiologicalProcess-EBI-UniProt-GOA-ACAP-ARAP_25.05.2022_00h00	5.31577e-07	2.97683e-05	1.69382e-06	8.4691e-06	[4, 5, 6, 7, 8, 9]	Group6	7.33945	8	[BAMBI, CCN1, DLX1, FZD1, HES1, SKIL, SMAD7, TOB1]
GO:0048844	artery morphogenesis	GO_BiologicalProcess-EBI-UniProt-GOA-ACAP-ARAP_25.05.2022_00h00	9.74161e-06	0.000448114	1.69382e-06	8.4691e-06	[5, 6, 7, 8, 9]	Group6	7.89474	6	[FOXC1, FOXC2, HES1, JAG1, SMAD7, SOX4]
GO:0048863	stem cell differentiation	GO_BiologicalProcess-EBI-UniProt-GOA-ACAP-ARAP_25.05.2022_00h00	1.43722e-07	8.33589e-06	3.79249e-09	3.03399e-08	[4]	Group7	4.54545	12	[FOXC1, FOXC2, FZD1, HES1, JAG1, LIF, SEMA4C, SEMA7A, SH2B3, SOX10, ZFP36L2, ZNF281]
GO:0048644	muscle organ morphogenesis	GO_BiologicalProcess-EBI-UniProt-GOA-ACAP-ARAP_25.05.2022_00h00	0.000180065	0.00594214	3.79249e-09	3.03399e-08	[4, 5]	Group7	6.17284	5	[FOXC1, FOXC2, FZD1, LIF, SMAD7]
GO:0048762	mesenchymal cell differentiation	GO_BiologicalProcess-EBI-UniProt-GOA-ACAP-ARAP_25.05.2022_00h00	6.48881e-07	3.56885e-05	3.79249e-09	3.03399e-08	[4, 5]	Group7	4.41767	11	[BAMBI, FOXC1, FOXC2, HES1, JAG1, SEMA4C, SEMA7A, SMAD7, SNAI1, SOX10, SPRY2]
GO:0003206	cardiac chamber morphogenesis	GO_BiologicalProcess-EBI-UniProt-GOA-ACAP-ARAP_25.05.2022_00h00	2.69595e-06	0.000137493	3.79249e-09	3.03399e-08	[3, 4, 5, 6, 7, 8]	Group7	5.92593	8	[CCN1, FOXC1, FOXC2, FZD1, HES1, JAG1, SMAD7, SOX4]
GO:0010717	regulation of epithelial to mesenchymal transition	GO_BiologicalProcess-EBI-UniProt-GOA-ACAP-ARAP_25.05.2022_00h00	3.71929e-05	0.00148772	3.79249e-09	3.03399e-08	[4, 5, 6, 7]	Group7	6.25	6	[BAMBI, FOXC1, JAG1, SMAD7, SNAI1, SPRY2]
GO:0003278	apoptotic process involved in heart morphogenesis	GO_BiologicalProcess-EBI-UniProt-GOA-ACAP-ARAP_25.05.2022_00h00	2.15474e-05	0.000883445	3.79249e-09	3.03399e-08	[4, 5, 6, 7, 8]	Group7	33.3333	3	[CCN1, FOXC1, FOXC2]
GO:0014032	neural crest cell development	GO_BiologicalProcess-EBI-UniProt-GOA-ACAP-ARAP_25.05.2022_00h00	1.89852e-06	0.00010252	3.79249e-09	3.03399e-08	[5, 6, 7]	Group7	7.77778	7	[FOXC1, FOXC2, HES1, JAG1, SEMA4C, SEMA7A, SOX10]
GO:0060411	cardiac septum morphogenesis	GO_BiologicalProcess-EBI-UniProt-GOA-ACAP-ARAP_25.05.2022_00h00	1.13257e-05	0.000498329	3.79249e-09	3.03399e-08	[3, 4, 5, 6, 7, 8, 9]	Group7	7.69231	6	[CCN1, FZD1, HES1, JAG1, SMAD7, SOX4]
GO:0003231	cardiac ventricle development	GO_BiologicalProcess-EBI-UniProt-GOA-ACAP-ARAP_25.05.2022_00h00	2.54982e-06	0.000132591	3.79249e-09	3.03399e-08	[4, 6, 7, 8]	Group7	5.97015	8	[CCN1, FOXC1, FOXC2, FZD1, HES1, JAG1, SMAD7, SOX4]
GO:0003208	cardiac ventricle morphogenesis	GO_BiologicalProcess-EBI-UniProt-GOA-ACAP-ARAP_25.05.2022_00h00	0.000109988	0.00395957	3.79249e-09	3.03399e-08	[4, 5, 6, 7, 8, 9]	Group7	6.84932	5	[FOXC1, FOXC2, JAG1, SMAD7, SOX4]
GO:0072073	kidney epithelium development	GO_BiologicalProcess-EBI-UniProt-GOA-ACAP-ARAP_25.05.2022_00h00	1.1887e-05	0.000511141	3.79249e-09	3.03399e-08	[5, 6, 7, 8]	Group7	4.84848	8	[FOXC1, FOXC2, HES1, JAG1, LIF, SDC4, SMAD7, WNK4]
GO:0072009	nephron epithelium development	GO_BiologicalProcess-EBI-UniProt-GOA-ACAP-ARAP_25.05.2022_00h00	0.000208739	0.00667966	3.79249e-09	3.03399e-08	[4, 6, 7, 8, 9]	Group7	4.58015	6	[FOXC1, FOXC2, HES1, JAG1, LIF, WNK4]
GO:0048844	artery morphogenesis	GO_BiologicalProcess-EBI-UniProt-GOA-ACAP-ARAP_25.05.2022_00h00	9.74161e-06	0.000448114	3.79249e-09	3.03399e-08	[5, 6, 7, 8, 9]	Group7	7.89474	6	[FOXC1, FOXC2, HES1, JAG1, SMAD7, SOX4]

### Sheet: ClueGO UP KEGG 
ID	Term	Ontology Source	Term PValue	Term PValue Corrected with Bonferroni step down	Group PValue	Group PValue Corrected with Bonferroni step down	GOLevels	GOGroups	% Associated Genes	Nr. Genes	Associated Genes Found
KEGG:04217	Necroptosis	KEGG_07.03.2024	0.00281198	0.0337437	0.00281198	0.0112479	[-1]	Group0	4.40252	7	[FTH1, FTL, H2AC6, H2AW, HSP90AA1, HSP90AB1, SQSTM1]
KEGG:00270	Cysteine and methionine metabolism	KEGG_07.03.2024	0.0237703	0.118851	0.0237703	0.0475405	[-1]	Group1	5.76923	3	[CTH, GCLM, LDHA]
KEGG:03320	PPAR signaling pathway	KEGG_07.03.2024	0.0598265	0.0598265	0.0598265	0.0598265	[-1]	Group2	4	3	[HMGCS1, SCD, UBC]
KEGG:04216	Ferroptosis	KEGG_07.03.2024	0.000115709	0.0024299	0.000908686	0.00454343	[-1]	Group3	12.1951	5	[FTH1, FTL, GCLM, HMOX1, SAT1]
KEGG:04978	Mineral absorption	KEGG_07.03.2024	0.00554624	0.0554624	0.000908686	0.00454343	[-1]	Group3	6.66667	4	[FTH1, FTL, HMOX1, SLC30A1]
KEGG:00010	Glycolysis / Gluconeogenesis	KEGG_07.03.2024	0.045391	0.181564	0.0212662	0.0637986	[-1]	Group4	4.47761	3	[ENO2, HK2, LDHA]
KEGG:04066	HIF-1 signaling pathway	KEGG_07.03.2024	0.0018523	0.0259323	0.0212662	0.0637986	[-1]	Group4	5.50459	6	[ENO2, HK2, HMOX1, LDHA, PDK1, VEGFA]
KEGG:05230	Central carbon metabolism in cancer	KEGG_07.03.2024	0.0505757	0.101151	0.0212662	0.0637986	[-1]	Group4	4.28571	3	[HK2, LDHA, PDK1]
KEGG:04657	IL-17 signaling pathway	KEGG_07.03.2024	0.00515663	0.0567229	2.2393e-05	0.000134358	[-1]	Group5	5.31915	5	[FOS, HSP90AA1, HSP90AB1, JUN, JUND]
KEGG:04915	Estrogen signaling pathway	KEGG_07.03.2024	3.42765e-05	0.000822636	2.2393e-05	0.000134358	[-1]	Group5	6.56934	9	[ATF4, FOS, HSP90AA1, HSP90AB1, HSPA1A, HSPA1B, HSPA1L, HSPA8, JUN]
KEGG:05031	Amphetamine addiction	KEGG_07.03.2024	0.0488165	0.14645	2.2393e-05	0.000134358	[-1]	Group5	4.34783	3	[ATF4, FOS, JUN]
KEGG:05418	Fluid shear stress and atherosclerosis	KEGG_07.03.2024	3.84433e-05	0.000884197	2.2393e-05	0.000134358	[-1]	Group5	6.47482	9	[DUSP1, FOS, HMOX1, HSP90AA1, HSP90AB1, JUN, KLF2, SQSTM1, VEGFA]
KEGG:00190	Oxidative phosphorylation	KEGG_07.03.2024	0.000185829	0.00371657	2.43924e-08	1.70747e-07	[-1]	Group6	5.97015	8	[ATP6, ATP8, COX2, CYTB, ND1, ND4, ND4L, ND5]
KEGG:04213	Longevity regulating pathway	KEGG_07.03.2024	0.000761006	0.0129371	2.43924e-08	1.70747e-07	[-1]	Group6	8.19672	5	[HSPA1A, HSPA1B, HSPA1L, HSPA8, SOD1]
KEGG:04714	Thermogenesis	KEGG_07.03.2024	0.000421284	0.00758311	2.43924e-08	1.70747e-07	[-1]	Group6	4.31034	10	[ATP6, ATP8, COX19, COX2, CYTB, KDM3A, ND1, ND4, ND4L, ND5]
KEGG:05012	Parkinson disease	KEGG_07.03.2024	5.05367e-07	1.46556e-05	2.43924e-08	1.70747e-07	[-1]	Group6	5.6391	15	[ATF4, ATP6, ATP8, COX2, CYTB, DDIT3, DUSP1, ND1, ND4, ND4L, ND5, SOD1, UBB, UBC, XBP1]
KEGG:05020	Prion disease	KEGG_07.03.2024	6.72065e-07	1.88178e-05	2.43924e-08	1.70747e-07	[-1]	Group6	5.51471	15	[ATF4, ATP6, ATP8, COX2, CYTB, DDIT3, HSPA1A, HSPA1B, HSPA1L, HSPA8, ND1, ND4, ND4L, ND5, SOD1]
KEGG:05208	Chemical carcinogenesis	KEGG_07.03.2024	2.15356e-06	5.59925e-05	2.43924e-08	1.70747e-07	[-1]	Group6	5.8296	13	[ATP6, ATP8, COX2, CYTB, FOS, HMOX1, JUN, ND1, ND4, ND4L, ND5, SOD1, VEGFA]
KEGG:04010	MAPK signaling pathway	KEGG_07.03.2024	5.41961e-05	0.00119231	2.0779e-09	1.66232e-08	[-1]	Group7	4.31894	13	[ATF4, DDIT3, DUSP1, DUSP2, FOS, GADD45A, HSPA1A, HSPA1B, HSPA1L, HSPA8, JUN, JUND, VEGFA]
KEGG:04115	p53 signaling pathway	KEGG_07.03.2024	0.0115348	0.0807439	2.0779e-09	1.66232e-08	[-1]	Group7	5.40541	4	[CCNG2, GADD45A, PMAIP1, SESN2]
KEGG:04137	Mitophagy	KEGG_07.03.2024	0.00138496	0.0207744	2.0779e-09	1.66232e-08	[-1]	Group7	5.82524	6	[ATF4, BNIP3, JUN, SQSTM1, UBB, UBC]
KEGG:04141	Protein processing in endoplasmic reticulum	KEGG_07.03.2024	1.12923e-08	3.38769e-07	2.0779e-09	1.66232e-08	[-1]	Group7	8.23529	14	[ATF4, DDIT3, DNAJA1, DNAJB1, HERPUD1, HSP90AA1, HSP90AB1, HSPA1A, HSPA1B, HSPA1L, HSPA8, HSPH1, PPP1R15A, XBP1]
KEGG:04210	Apoptosis	KEGG_07.03.2024	0.00114941	0.0183905	2.0779e-09	1.66232e-08	[-1]	Group7	5.14706	7	[ATF4, DDIT3, FOS, GADD45A, JUN, PMAIP1, SPTAN1]
KEGG:04213	Longevity regulating pathway	KEGG_07.03.2024	0.000761006	0.0129371	2.0779e-09	1.66232e-08	[-1]	Group7	8.19672	5	[HSPA1A, HSPA1B, HSPA1L, HSPA8, SOD1]
KEGG:04612	Antigen processing and presentation	KEGG_07.03.2024	0.000315996	0.00600393	2.0779e-09	1.66232e-08	[-1]	Group7	7.69231	6	[HSP90AA1, HSP90AB1, HSPA1A, HSPA1B, HSPA1L, HSPA8]
KEGG:04657	IL-17 signaling pathway	KEGG_07.03.2024	0.00515663	0.0567229	2.0779e-09	1.66232e-08	[-1]	Group7	5.31915	5	[FOS, HSP90AA1, HSP90AB1, JUN, JUND]
KEGG:04915	Estrogen signaling pathway	KEGG_07.03.2024	3.42765e-05	0.000822636	2.0779e-09	1.66232e-08	[-1]	Group7	6.56934	9	[ATF4, FOS, HSP90AA1, HSP90AB1, HSPA1A, HSPA1B, HSPA1L, HSPA8, JUN]
KEGG:04932	Non-alcoholic fatty liver disease	KEGG_07.03.2024	0.00243664	0.0316763	2.0779e-09	1.66232e-08	[-1]	Group7	4.51613	7	[ATF4, COX2, CYTB, DDIT3, FOS, JUN, XBP1]
KEGG:05020	Prion disease	KEGG_07.03.2024	6.72065e-07	1.88178e-05	2.0779e-09	1.66232e-08	[-1]	Group7	5.51471	15	[ATF4, ATP6, ATP8, COX2, CYTB, DDIT3, HSPA1A, HSPA1B, HSPA1L, HSPA8, ND1, ND4, ND4L, ND5, SOD1]
KEGG:05031	Amphetamine addiction	KEGG_07.03.2024	0.0488165	0.14645	2.0779e-09	1.66232e-08	[-1]	Group7	4.34783	3	[ATF4, FOS, JUN]
KEGG:05134	Legionellosis	KEGG_07.03.2024	3.97008e-06	9.9252e-05	2.0779e-09	1.66232e-08	[-1]	Group7	12.5	7	[BNIP3, CLK1, HSPA1A, HSPA1B, HSPA1L, HSPA8, HSPD1]
KEGG:05145	Toxoplasmosis	KEGG_07.03.2024	0.0102796	0.0822364	2.0779e-09	1.66232e-08	[-1]	Group7	4.5045	5	[HSPA1A, HSPA1B, HSPA1L, HSPA8, LDLR]
KEGG:05162	Measles	KEGG_07.03.2024	0.00596383	0.0536745	2.0779e-09	1.66232e-08	[-1]	Group7	4.34783	6	[FOS, HSPA1A, HSPA1B, HSPA1L, HSPA8, JUN]
KEGG:05210	Colorectal cancer	KEGG_07.03.2024	0.0191148	0.114689	2.0779e-09	1.66232e-08	[-1]	Group7	4.65116	4	[FOS, GADD45A, JUN, PMAIP1]
KEGG:05417	Lipid and atherosclerosis	KEGG_07.03.2024	1.42937e-06	3.85929e-05	2.0779e-09	1.66232e-08	[-1]	Group7	6.04651	13	[ATF4, DDIT3, FOS, HSP90AA1, HSP90AB1, HSPA1A, HSPA1B, HSPA1L, HSPA8, HSPD1, JUN, LDLR, XBP1]
